# Variability and Bias in Microbiome Metagenomic Sequencing: an Interlaboratory Study Comparing Experimental Protocols

**DOI:** 10.1101/2023.04.28.538741

**Authors:** Samuel P. Forry, Stephanie L. Servetas, Jason G. Kralj, Keng Soh, Michalis Hadjithomas, Raul Cano, Martha Carlin, Maria G de Amorim, Benjamin Auch, Matthew G Bakker, Thais F Bartelli, Juan P. Bustamante, Ignacio Cassol, Mauricio Chalita, Emmanuel Dias-Neto, Aaron Del Duca, Daryl M. Gohl, Jekaterina Kazantseva, Muyideen T. Haruna, Peter Menzel, Bruno S Moda, Lorieza Neuberger-Castillo, Diana N Nunes, Isha R. Patel, Rodrigo D. Peralta, Adrien Saliou, Rolf Schwarzer, Samantha Sevilla, Isabella K T M Takenaka, Jeremy R. Wang, Rob Knight, Dirk Gevers, Scott A. Jackson

## Abstract

**Background:** Several studies have documented the significant impact of methodological choices in microbiome analyses. The myriad of methodological options available complicate the replication of results and generally limit the comparability of findings between independent studies that use differing techniques and measurement pipelines. Here we describe the Mosaic Standards Challenge (MSC), an international interlaboratory study designed to assess the impact of methodological variables on the results. The MSC did not prescribe methods but rather asked participating labs to analyze 7 shared reference samples (5x human stool samples and 2x mock communities) using their standard laboratory methods. To capture the array of methodological variables, each participating lab completed a metadata reporting sheet that included 100 different questions regarding the details of their protocol. The goal of this study was to survey the methodological landscape for microbiome metagenomic sequencing (MGS) analyses and the impact of methodological decisions on metagenomic sequencing results.

**Results:** A total of 44 labs participated in the MSC by submitting results (16S or WGS) along with accompanying metadata; thirty 16S rRNA gene amplicon datasets and 14 WGS datasets were collected. The inclusion of two types of reference materials (human stool and mock communities) enabled analysis of both MGS measurement variability between different protocols using the biologically-relevant stool samples, and MGS bias with respect to ground truth values using the DNA mixtures. Owing to the compositional nature of MGS measurements, analyses were conducted on the ratio of Firmicutes: Bacteroidetes allowing us to directly apply common statistical methods. The resulting analysis demonstrated that protocol choices have significant effects, including both bias of the MGS measurement associated with a particular methodological choices, as well as effects on measurement robustness as observed through the spread of results between labs making similar methodological choices. In the analysis of the DNA mock communities, MGS measurement bias was observed even when there was general consensus among the participating laboratories.

**Conclusion:** This study was the result of a collaborative effort that included academic, commercial, and government labs. In addition to highlighting the impact of different methodological decisions on MGS result comparability, this work also provides insights for consideration in future microbiome measurement study design.
