## Supplementary material for "Variability and Bias in Microbiome Metagenomic Sequencing: an Interlaboratory Study Comparing Experimental Protocols": Metadata Worksheet

### Sheet: Sheet1
Main category	Subcategory	Child question?	Amplicon	WGS	Preferred	Question	Options	Help text	Comments	Graph Format
Sequencing type	Sequencing type	SUPER-PARENT	x	x	x	Did you perform Amplicon (16S) or Whole Genome sequencing?	1. Amplicon (16S) 2. Whole Genome Sequencing			Pie chart
Sample storage	Sample_storage	PARENT	x	x	x	Were samples stored between receipt and processing?	1. Yes 2. No			Pie chart
	Sample_storage	CHILD	x	x	x	For how long (in DAYS) were the samples stored?	1. Less than 5 days 2. Between 5 to 10 3. Between 10 to 30 4. Beyond 30 days			Pie chart
	Sample_storage	CHILD	x	x	x	How were samples stored?	1. Frozen (-80C) 2. Frozen (-20C) 3. Frozen (-4C) 4. Other			Pie chart
	Sample_storage	CHILD	x	x		If samples were frozen before processing, how were they thawed?	1. On dry ice 2. At room temperature 3. On ice 4. Other temperature			Bar chart
	Sample_storage		x	x		How were samples typically transported in the lab?	1. On dry ice 2. At room temperature 3. On ice 4. Other temperature			Bar chart
DNA extraction	DNA_extraction		x	x	x	What was the base DNA extraction protocol used?	1. EMP 2. HMP 3. IHMS 4. Internal 5. Others	Reference protocol that your protocol was adapted from		Pie chart
	DNA_extraction		x	x	x	Specify the exact amount of sample used for DNA extraction (in g)			Enter float	Histogram
	DNA_extraction		x	x		Were samples spun down before processing?	1. Yes 2. No			Pie chart
	DNA_extraction		x	x	x	What is the manufacturer and name of DNA extraction kit used?	1. In-house protocol 2. QIAsymphony modified DSP Virus/Pathogen Midi kit 3. Zymo fecal DNA Miniprep kit; ZR96 fecal DNA kit 4. Omega EZ-96 Cycle Pure Kit 5. Mo Bio DNeasy PowerSoil Kit 6. DNA-EZ RW02 7. Maxwell®16 DNA Purification Kit 8. PowerMag 9. Chemagic DNA Blood Kit 10. QIAamp, PowerSoil 11. Invitek PSPStool 12. Promega Maxwell 13. Omega Bio Tek EZNAstool 14. QIAGEN QilAmpStoolMinikit 15. B…			Bar chart
	DNA_extraction		x	x		Was any treatment performed on the sample before lysis?	1. thawing_before_lysis 2. pretreatment_before_lysis 3. Bead_solution 4. RNA_Later 5. Glycerol 6.PBS 7. Wash 8. Centrifugation 9. Filtration_Nylon_Mesh_filter_100µm 10. Incubation 11. Other		Multiple selection	Bar chart
	DNA extraction		x	x		What chemical lysing agents were used as buffer?	1. N_lauryl Sarcosine 2. Kit_Buffer_chemical lysing 3. lysozyme 4. achromopeptidase 5. SDS 6. ammonium_chloride 7. Triton_X_100		Multiple selection	Bar chart
	DNA extraction		x	x		Specify the make and model of bead beating instrument			Enter free text.	Bar chart
	DNA extraction		x	x		Specify bead beating time (mins)			Enter float	Histogram
	DNA_extraction		x	x	x	Were magnetic beads used in the extraction?	1. No 2. glass_beads_0,1mm 3. glass_beads_0,5mm 4. glass_beads_>1mm 5. zirconia_beads_0,1mm 6. zirconia_beads_0,5mm 7. zirconia_beads_>1mm 8. ceramic_beads_>1mm 9. silica_beads_0,1mm 10. silica_beads_0,5mm			Bar chart
	DNA extraction		x	x		How was the sample incubated after lysis?	1. Incubation_95°C_min 2. Incubation_70°C_min 3. Incubation_65°C_min 4. Incubation_55°C_min 5. Incubation_37°C_min 6. Incubation_at_room_temperature_min 7. shaking 8. mechanical_lysis		Multiple selection? Time, Temp, Treatment, Additions	Bar chart
	DNA extraction	PARENT	x	x	x	Was a shaking apparatus used?	1. Yes 2. No			Pie chart
	DNA extraction	CHILD	x	x		If so, what brand of shaking apparatus was used?	1. MM200_MM400 2. Bead_Beater 3. Fastprep 4. TissueLyser 5. MagNA_Lyser_Instrument 6. Vortex 7. Guanidine_thiocyanate 8. InhibitEX_Tablet			Bar chart
	DNA extraction	CHILD	x	x		If so, what is the duration of shaking (MINUTES)?			Enter float	Histogram
	DNA extraction	CHILD	x	x		If so, were there breaks during shaking?	1. Yes 2. No			Pie chart
	DNA extraction		x	x		Was bath dry waving used?	1. Yes 2. No			Pie chart
	DNA extraction	PARENT	x	x		Was protectant used before or after lysis?	1. Before 2. After 3. None			Pie chart
	DNA extraction	CHILD	x	x		What protectant was used?	1. Kit_Buffer_wash_after_lysis 2. Tris_EDTA_NaCl_PVPP 3. Tris_EDTA_NaCl_SDS			Pie chart
	DNA extraction		x	x		What was the volume per wash (µL)?			Enter float	Histogram
	DNA extraction		x	x		How many washes were performed?	1. 0 2. 1 3. 2 4. 3 5. More than 3			Pie chart
	DNA_extraction	PARENT	x	x	x	Was a homogenizer used?	1. Yes 2. No			Pie chart
	DNA_extraction	CHILD	x	x	x	If so, which homogenizer was used?	1. MP Biomedicals: FastPrep 24 2. BioSpec: BeadBeater 3. MoBio: RETSCH MM400 4. Scientific Industries: Disruptor Genie 5. Mo-Bio: Vortex adapter (13000-V1) 6. Chemagen: Vortex 7. QIAGEN: TissueLyser II 8. No homogenizer used			Bar chart
	DNA_extraction	CHILD	x	x		If so, what was the homogenizer batch size per run?	1. 12 2. 24 3. 96 4. 192 5. Others			Pie chart
	DNA_extraction	CHILD	x	x		If so, what was the homogenizer run time per batch?	1. Less than 1 minute 2. Between 1 to 5 minutes 3. 5 to 20 minutes 4. More than 20 minutes			Bar chart
	DNA_extraction	CHILD	x	x		If so, how many homogenizer runs were there per batch?	1. 1 2. 2 3. 3 4. More than 3			Pie chart
	DNA_extraction		x	x		Into what medium was DNA eluted after extraction?	1. 10 mM Tris 2. AVE from Qiagen Virus/Pathogen midi kit 3. Zymo elution buffer 4. Elution buffer from Omega EZ-96 Cycle Pure Kit. 5. C6 Elution Buffer (MOBIO PowerSoil Kit) 6. Kit elution buffer 7. Promega Maxwell®16 DNA Purification Kit Elution Buffer 8. Elution Buffer (MoBio Cat#27100-4-EP-6) 9. Elution Buffer 7 10. Qiagen's buffer AE/ PowerLyzer Power Soil Solution C6			Bar chart
	DNA_extraction	PARENT	x	x		What kind of protein precipitant was used?	1. 2_propanol 2. PhenolChloroform 3. Ammonium_acetate 4. Potassium_acetate			Bar chart
	DNA_extraction	CHILD	x	x		If protein precipitant was used, for how long (MINUTES)?			Enter float	Histogram
	DNA_extraction	PARENT	x	x		Was any protease treatment used?	1. Yes 2. No			Pie chart
	DNA_extraction	CHILD	x	x		If so, what was the protease treatment duration (MINUTES)?			Enter float	Histogram
	DNA_extraction	CHILD	x	x		If so, what was the protease treatment temperature used?			Enter float	Histogram
	DNA_extraction	PARENT	x	x		Was RNAse treatment used?	1. Yes 2. No			Pie chart
	DNA_extraction	CHILD	x	x		If so, what was the RNAse treatment temperature used?			Enter float	Histogram
	DNA_extraction	CHILD	x	x		If so, what was RNAse treatment duration (MINUTES)?			Enter float	Histogram
	DNA_extraction		x	x		Were columns used in the DNA extraction step?	1. Yes 2. No			Pie chart
	DNA_extraction		x	x		Was any alcohol used in the DNA extraction?	1. Yes 2. No			Pie chart
	DNA_extraction		x	x		Describe the medium that the DNA was precipitated into	1. Ethanol_100%_DNA's_precipitation 2. Ethanol_70%_DNA's_precipitation 3. Isopropanol_DNA's_precipitation 4. Sodium_acetate 5. Other			Bar chart
	DNA_extraction		x	x		What was used to wash the DNA?	1. Ethanol_100%_Wash 2. Ethanol_70%_Wash 3. Kit_Buffer_Wash 4. None			Bar chart
	DNA_extraction		x	x		How was the DNA dried?	1. Laminar_flow_hood 2. Vacuum 3. air 4. heat_block_incubator			Bar chart
	DNA_extraction		x	x		For how long was the DNA drying process (MINUTES)?			Enter float	Histogram
	DNA_extraction		x	x		At what dry temperature was the DNA dried at (CELSIUS)?			Enter float	Histogram
	DNA_extraction		x	x		What suspension solution was used?	1. Kit_Buffer_Elution 2. TE 3. Water			Pie chart
	DNA_extraction		x	x		What volume (µL) of suspension solution was used?			Enter float	Histogram
	DNA_extraction		x	x	x	What was the DNA yield (μg)?			Enter float	Histogram
	DNA_extraction		x	x	x	What was the DNA fragment size?			Enter float	Histogram
	DNA_extraction		x	x		How many different personnel were responsible for DNA extraction sample handling?	1. 1 2. More than 1			Pie chart
Amplification	DNA_amplification		x		x	What is the base DNA amplification protocol used?		Please link to the reference protocol that your protocol was adapted from	Enter free text.	Bar chart
	DNA_amplification		x		x	Single or multi-step amplification used?	1. Single 2. Multi			Pie chart
	DNA_amplification		x			Were there single or dual indices?	1.Single 2. Dual			Pie chart
	DNA_amplification		x			What was the index length (bp)?			Enter float	Histogram
	DNA_amplification		x			How was the indexing and barcoding done?	1. Inline barcodes 2. Separate index reads/Multiplex			Pie chart
	DNA_amplification	PARENT	x			Were samples stored for a nontrivial amount of time between extraction and amplification?	1. Yes 2. No			Pie chart
	DNA_amplification	CHILD	x			If yes, how were they stored?	1. Frozen (-80C) 2. Frozen (-20C) 3. Frozen (-4C) 4. 4C			Bar chart
	DNA_amplification	CHILD	x			If yes, for how long (in days)?	1. Less than 5 2. Between 5 to 10 3. Between 10 to 30 4. Beyond 30 days			Bar chart
	DNA_amplification	CHILD	x			If yes, how were they thawed?	1. On ice 2. At room temperature			Bar chart
	DNA_amplification		x		x	What was the PCR primer set used?	1. 318F/806R 2. EMP V4 515F/806R 3. V4 515F/ 806R 4. Schloss 2013			Bar chart
	DNA_amplification		x		x	What was the target gene for amplification?	1. 16S rRNA 2. 18S rRNA 3. ITS 4. Other			Pie chart
	DNA_amplification		x			Please specify any target subfragment.	1. 1391f-EukBr 2. ITS 3. ITS1 4. ITS1/2 5. ITS1/ITS2 6. ITS2 7. V13 8. V2 9. V3 10. V3-5 11. V34 12. V35 13. V4 14. V45 15. V46 16. V47 17. V6 18. V6-8 19. V9 20. Other		multi option selection	Raw text (just return results)
	DNA_amplification		x		x	How was the input DNA template concentration measured?	PicoGreen Qubit Other			Pie chart
	DNA_amplification		x		x	How was the input DNA fragment size measured?	Agilent Bioanalyzer Other			Pie chart
	DNA_amplification		x		x	What was the PCR primer sequence used?			Enter free text.
	DNA_amplification		x		x	PCR kit used?	1. AccuPrime Pfx Supermix 2. 5 Prime Hot MasterMix 3. M5133 4. HotMasterMix 2.5x 5. AccuPrime Taq Polymerase High Fidelity 6. Kapa HI Fi Polymerase 7. NEB Q5 Polymerase 8. Other			Bar chart
	DNA_amplification		x			What was the PCR reagent used?	1. NEB 2. Invitrogen 3. Promega 4. 5 Prime 5. TaKaRa 6. KAPA Biosystems 7. USB 8. Other			Bar chart
	DNA_amplification		x			Did you use the protocol as prescribed by the kit?	1. Yes 2. No			Pie chart
	DNA_amplification		x			Did you use any PCR primer purification process?	1. Desalted 2. None 3. HPLC-purified 4. Other			Bar chart
	DNA_amplification		x			What was the brand of PCR machine used?	1. Bio-Rad 2. MJ Research Tetrad 3. Applied Biosystems 4. Life Technologies 5. Eppendorf 6. Veriti			Bar chart
	DNA_amplification		x			Please copy/paste your PCR protocol, including times and temperatures for denaturation, annealing, and extension, number of cycles, reaction volume, etc.		Reaction volume Cycle number Initial denaturation temp Initial denaturation time Cycling denaturation temp Cycling denaturation time Cycling annealing temp Cycling annealing time Cycling extension temp Cycling extension time Final extension temp Final extension time Ramp rate PCR reaction recipe (could potentially be structured or free field(s)). For structured query, I would collect dNTP concent…	Enter free text.	Raw text (just return results)
	DNA_amplification		x			What was the barcode used?			Enter free text.	Raw text (just return results)
	DNA_amplification		x			What cleanup protocol was used?	1. Sequal normalization, SPRI beads 2. Agencourt Ampure 3. QIAquick PCR purification kit (Qiagen) 4. Invitrogen SequalPrep 5. SPRI beads 6. MoBio UltraClean PCR Clean-up Kit 7. Qiagen QiaQuick 96 PCR 8. none prior to multiplexing 9. Charge Switch PCR clean up kit (Invitrogen Cat#CS12000) 10. Agencourt AMPure XP 11. Agencourt AMPure XP magnetic beads, from Beckman Coulter, cat # A63881, lot # 1449…			Bar chart
	DNA_amplification		x			How many different personnel were responsible for 16S amplification?	1. 1 2. More than 1			Pie chart
DNA sequencing	DNA_sequencing		x		x	Base DNA sequencing protocol used		Reference protocol that your protocol was adapted from	Enter free text.
	DNA_sequencing	PARENT	x	x		Were samples stored for a nontrivial amount of time between extraction (or amplification) and sequencing?	1. Yes 2. No			Pie chart
	DNA_sequencing	CHILD	x	x		If yes, how?	1. Frozen (-20C) 2. Frozen (-4C) 3. Sequenced immediately 4. 4C			Pie chart
	DNA_sequencing	CHILD	x	x		If yes, how long?	1. Less than 5 days 2. Between 5 to 10 days 3. Between 10 to 30 days 4. Beyond 30 days			Pie chart
	DNA_sequencing	CHILD	x	x		If yes, how were they thawed?	1. On ice 2. At room temperature			Pie chart
	DNA_sequencing		x	x	x	What was the sequencing machine manufacturer and model?	1. Illumina MiniSeq 2. Illumina MiSeq 3. Illumina NextSeq 500 4. Illumina HiSeq 2000 5. Illumina HiSeq 2500 6. Illumina HiSeq 3000 7. Illumina HiSeq 4000 8. Illumina X10 9. Illumina NovaSeq 10. Thermofisher Ion PGM 11. Thermofisher Ion Torrent S5 12. Thermofisher Ion Torrent S5XL 13. PacBio RSII 14. PacBio Sequel 15. Oxford Nanopore MinION 16. Oxford Nanopore PromethION 17. 454 GS-FLX Titanium 18…			Bar chart
	DNA_sequencing			x		What was the type of prep used?	1. PCR-free 2. Amplification-based			Pie chart
	DNA_sequencing		x	x		Number of post-ligation amplification			Enter float	Histogram
	DNA_sequencing			x	x	Library prep kit for shotgun sequencing	1. Illumina Nextera DNA 2. Illumina Nextera XT 3. Illumina TruSeq DNA 4. Illumina TruSeq DNA PCR-Free 5. Life Tech Ion Plus Fragment 6. Kapa DNA Library 7. NEB NEBNext DNA 8. NEB NEBNext Ultra DNA 9. NuGEN Encore Rapid Library 10. PacBio DNA Template Prep 11. Swift Accel-NGS 1S Plus DNA Library Kit 12. Swift Accel-NGS 2S DNA Library Kit 13. Bioo Scientific NEXTflex DNA 14. Bioo Scientific NEXTfle…			Bar chart
	DNA_sequencing		x		x	Library prep kit for amplicon sequencing	1. Illumina TruSeq Custom Amplicon Low Input Kit 2. Illumina Nextera DNA Flex Library Prep Kit 3. Illumina TruSeq Custom Amplicon v1.5 4. QIAseq 1-Step Amplicon Library Kit 5. Bioo Scientific NEXTflex 16S V4 Amplicon-Seq Kit 6. Bioo Scientific NEXTflex 16S V1-V3 Amplicon-Seq Kit 7. Other			Bar chart
	DNA_sequencing		x	x		What was the adapter addition strategy?	1. Transposition 2. Ligation			Pie chart
	DNA_sequencing		x	x		What type of adapters were used?	1. Stub 2. Full			Pie chart
	DNA_sequencing		x	x		Sequencing primer used			Enter free text.	Raw text (just return results)
	DNA_sequencing					Input DNA template concentration measured			Enter float	Histogram
	DNA_sequencing					Input DNA fragment size measured			Enter float	Histogram
	DNA_sequencing		x	x	x	Indicate read length and if paired-end	1. 300 SE 2. 300 PE 3. 250 SE 4. 250 PE 5. 175 SE 6. 175 PE 7. 150 SE 8. 150 PE 9. 100 SE 10. 100 PE 11. Long reads technology			Bar chart
	DNA_sequencing		x	x		What was the sequencing chemistry?	1. V1 2. V2 3. V3			Pie chart
	DNA_sequencing		x	x	x	What fraction of PhiX was included during sequencing (%)?			Enter float	Histogram
	DNA_sequencing		x	x		How many lanes were the samples mulitplexed across?			Enter float	Histogram
	DNA_sequencing		x	x		Indicate sequencing software name and version			Enter free text.	Bar chart
	DNA_sequencing		x	x	x	Indicate library loading (picomolarity)			Enter float	Histogram
	DNA_sequencing		x	x		Please describe other sequencing protocols			Enter free text.	Raw text (just return results)
	DNA_sequencing			x		Please describe demultiplexing parameters (number of mismatches allowed)			Enter free text.
	DNA_sequencing		x	x	x	Indicate cluster density			Enter float	Histogram
